# Large-scale single-cell profiling of stem cells uncovers redundant regulators of shoot development and yield trait variation

**DOI:** 10.1101/2024.03.04.583414

**Authors:** Xiaosa Xu, Michael Passalacqua, Brian Rice, Edgar Demesa-Arevalo, Mikiko Kojima, Yumiko Takebayashi, Benjamin Harris, Hitoshi Sakakibara, Andrea Gallavotti, Jesse Gillis, David Jackson

## Abstract

Stem cells in plant shoots are a rare population of cells that produce leaves, fruits and seeds, vital sources for food and bioethanol. Uncovering regulators expressed in these stem cells will inform crop engineering to boost productivity. Single-cell analysis is a powerful tool for identifying regulators expressed in specific groups of cells. However, accessing plant shoot stem cells is challenging. Recent single-cell analyses of plant shoots have not captured these cells, and failed to detect stem cell regulators like *CLAVATA3* and *WUSCHEL*. In this study, we finely dissected stem cell-enriched shoot tissues from both maize and arabidopsis for single-cell RNA-seq profiling. We optimized protocols to efficiently recover thousands of *CLAVATA3* and *WUSCHEL* expressed cells. A cross-species comparison identified conserved stem cell regulators between maize and arabidopsis. We also performed single-cell RNA-seq on maize stem cell overproliferation mutants to find additional candidate regulators. Expression of candidate stem cell genes was validated using spatial transcriptomics, and we functionally confirmed roles in shoot development. These candidates include a family of ribosome-associated RNA-binding proteins, and two families of sugar kinase genes related to hypoxia signaling and cytokinin hormone homeostasis. These large-scale single-cell profiling of stem cells provide a resource for mining stem cell regulators, which show significant association with yield traits. Overall, our discoveries advance the understanding of shoot development and open avenues for manipulating diverse crops to enhance food and energy security.
