## Supplementary material for "Large-scale single-cell profiling of stem cells uncovers redundant regulators of shoot development and yield trait variation": TableS6: TableS6 Primers and probes.xlsx

### Sheet: Sheet2
Supplementary Table List of Primers and gRNA sequences
For mRNA in situ
V3_ID	Gene name	Probe primer XX#	Sequence
GRMZM2G123387	ZmWRKY14	XX1039	ATGCAACAGCCCAAGTTCCT
		XX1040	GAGTAATACGACTCACTATAGGGAGATGTCTGCAAGCTCAGGTTCG
GRMZM2G178102	ZmPHB489	XX1041	TCGGCATGTTGATGTCCTCC
		XX1042	GAGTAATACGACTCACTATAGGGAGATGGCCGTTGGCACATCCGTC
GRMZM2G120408	ZmHWS	XX1043	TTTCAGGGTTCGCCTACGAC
		XX1044	GAGTAATACGACTCACTATAGGGAGAGGAAGTACCTGTGGGGCATC
GRMZM2G372364	ZmCLE7	XX583	ACACCACTGCTAAGACTGCC
		XX584	GAGTAATACGACTCACTATAGGGAGATTCTTGGATCCGCCACTTCC
GRMZM2G047448	ZmWUS1	XX585	CTTGGCGTCCTCTCGTTGTC
		XX586	GAGTAATACGACTCACTATAGGGAGAGCTGCCTGCAAATTCGCTAT
GRMZM2G055276	ZmSERBP1	XX1101	GGTGGCGGAGGCTATGGGGA
		XX1102	GAGTAATACGACTCACTATAGGGAGAGGCGCCCTTCACTTCCCACC
GRMZM2G116282	ZmSERBP2	XX1103	TGAAGCGTGATGGCGCAGGG
		XX1104	GAGTAATACGACTCACTATAGGGAGAGGCGCCCTTCACTTCCCACC
GRMZM2G051842	ZmPFKB1	XX283	CAGGTGTCCATTGTGGAGTTG
		XX284	GAGTAATACGACTCACTATAGGGAGAGGCACTTGAACGACCTGTTTG
GRMZM2G171400	ZmPFKB2	XX993	CGCAATGATCTCACTCCGGT
		XX994	GAGTAATACGACTCACTATAGGGAGAAGCTTCATCTTCGTTGGCGA
GRMZM2G007630	ZmPFKB3	XX1003	GACACCGCCCCTCTGATATG
		XX1004	GAGTAATACGACTCACTATAGGGAGACCGCCCACGATGATAATGGA
GRMZM2G317160	ZmCHOI/EMK/AIL5	XX601	CGTATGGCCAAGGAACAGCA
		XX602	GAGTAATACGACTCACTATAGGGAGATCGAAGGCACTGTTCGTGTC
AT4G37750	CHOI/EMK/AIL5	XX1189	ACGACAATGGCGGCTGCGAA
		XX1190	GAGTAATACGACTCACTATAGGGAGATCCGTGCTTGCCACCTTCCA
GRMZM2G009894	ZmRibosomal L29e protein family	XX1177	ACCCTAAGCGCCACCGGACA
		XX1178	GAGTAATACGACTCACTATAGGGAGAACCGCCTCCCAAACAGGTTAGC
AT3G06680	Ribosomal L29e protein family	XX1187	TCTCGCGTCTCTCCCCTTTA
		XX1188	GAGTAATACGACTCACTATAGGGAGACCCTGATTGTAGAACATTGGTTCC
GRMZM2G094074	ZmRibosomal protein S11 family protein	XX1181	TTGGCGGCATGAAGCTAGTC
		XX1182	GAGTAATACGACTCACTATAGGGAGACCGTTGCATTCCATGTCTGT
AT3G52580	Ribosomal protein S11 family protein	XX1191	TGGACCAGCTGTTCGTGAAGGA
		XX1192	GAGTAATACGACTCACTATAGGGAGAGCCAGAACGGGCAAGGGCTC
Genotyping for Zmcle7-cr
GRMZM2G372364	ZmCLE7	XX457	CTCACGTCTCTCCACACACC
		XX458	CGACCACAGTACATGCATGC
For genotyping with Barcoded amplicon sequencing
GRMZM2G051842	ZmPFKB1	XX921	gtgaccaagttcatgctGGCCCTCCCCGCAATCCCATCG
		XX922	gtcggagtcaacggattCGGGATTGCGATTCCAACTTGT
GRMZM2G171400	ZmPFKB2	XX923	gtgaccaagttcatgctGAGACTTGCAATCCCATCTGCTC
		XX924	gtcggagtcaacggattGGAGAAGTTGAAGCGAAGCG
		XX925	gtgaccaagttcatgctGTGGAACTATCCTGGCATGGTAA
		XX926	gtcggagtcaacggattTAGACTACCTGAGCGGTGTG
GRMZM2G178346	ZmPFKB3	XX929	gtgaccaagttcatgctAAGAAGATTAAGACGCCCC
		XX930	gtcggagtcaacggattTTCTGTCAGGCATGCTGGGT
GRMZM2G055276	ZmSERBP1	XX1227	gtgaccaagttcatgctCAAATGGTTTTTTATTGCCTC
		XX1228	gtcggagtcaacggattCACGGTACGGGGGACGAGTC
GRMZM2G116282	ZmSERBP2	XX1231	gtgaccaagttcatgctGAGGTGGACGGGGATATGGTCA
		XX1232	gtcggagtcaacggattAGCTCATCAGTGGCAGTGCC
GRMZM2G540538	ZmADK1	XX909	gtgaccaagttcatgctCTCTCCTCAAACACAAGCCTCAG
		XX910	gtcggagtcaacggattTCTGCCTTTCGCTGTACGTG
		XX911	gtgaccaagttcatgctctCGGACACTGGTCCGAAATTGT
		XX912	gtcggagtcaacggattAGACAACAACTCAAAGTTCAGCA
GRMZM2G135132	ZmADK2	XX913	gtgaccaagttcatgctGCTTCGTTCGTGTCGAATAGAGA
		XX914	gtcggagtcaacggattCCGGTACTCCGAAATCCCAT
		XX915	gtgaccaagttcatgctTTAGTGGTCTACGGTTGGTGG
		XX916	gtcggagtcaacggattACAGCATACAGCAAGACGAA
